# Integrative analysis of CAKUT multi-omics data

**DOI:** 10.1101/2023.06.29.547015

**Authors:** Jumamurat R. Bayjanov, Cenna Doornbos, Ozan Ozisik, Woosub Shin, Núria Queralt-Rosinach, Daphne Wijnbergen, Jean-Sébastien Saulnier Blache, Joost P. Schanstra, José M. Fernández, Rajaram Kaliyaperumal, Anaïs Baudot, Peter A.C. ’t Hoen, Friederike Ehrhart

## Abstract

Congenital Anomalies of the Kidney and Urinary Tract (CAKUT) is the leading cause of childhood end-stage renal disease and a significant cause of chronic kidney disease in adults. Genetic and environmental factors are known to influence CAKUT development, but the currently known disease mechanism remains incomplete. Our goal is to identify affected pathways and networks in CAKUT, and thereby aid in getting a better understanding of its pathophysiology. Multi-omics experiments, including amniotic fluid miRNome, peptidome, and proteome analyses, can shed light on foetal kidney development in non-severe CAKUT patients compared to severe CAKUT cases. We performed FAIRification of these omics data sets to facilitate their integration with external data resources. Furthermore, we analysed and integrated the omics data sets using three different bioinformatics strategies. The three bioinformatics analyses provided complementary features, but all pointed towards an important role for collagen in CAKUT development. We published the three analysis strategies as containerized workflows. These workflows can be applied to other FAIR data sets and help gaining knowledge on other rare diseases.
