## Supplementary Table 1 for "Integrative analysis of CAKUT multi-omics data"

Figure peptide code	Corresponding protein	Uniprot ID	Peptide sequence
COL17A1_pep1	COL17A1	Q9UMD9	AAGEPGPHGppGVPGSVGPKGSSGSPGpQGPpG
COL17A1_pep2	COL17A1	Q9UMD9	GIPSGpSEGGSSSTMYVSGppGpP
COL18A1_pep1	COL18A1	P39060	SVPGPpGPpGPpGPpG
COL18A1_pep2	COL18A1	P39060	GPpGPpGPpGPpS
COL1A1_pep1	COL1A1	P02452	RGPpGPpGKNGDDGEAGKPGRPGERGppGP
COL1A1_pep10	COL1A1	P02452	EGSpGRDGSpGAKGDRGETGP
COL1A1_pep12	COL1A1	P02452	ERGSpGPAGPKGSpGEAGRpGEAGLpGAKG
COL1A1_pep13	COL1A1	P02452	NSGEpGApGSKGDTGAKGEpGpVG
COL1A1_pep14	COL1A1	P02452	pGDRGEpGPpGP
COL1A1_pep15	COL1A1	P02452	NSGEpGApGSKGDTGAKGEpGP
COL1A1_pep16	COL1A1	P02452	SpGSpGPDGKTGPpGP
COL1A1_pep17	COL1A1	P02452	NSGEPGApGSKGDTGAKGEpGP
COL1A1_pep18	COL1A1	P02452	NSGEpGApGSKGDTGAKGEp
COL1A1_pep19	COL1A1	P02452	ApGDRGEpGPpGP
COL1A1_pep2	COL1A1	P02452	GFQGpPGEpGEPGASGPMGpR
COL1A1_pep20	COL1A1	P02452	AGPpGApGAPGAPGpVGPAGKSGDRGETGP
COL1A1_pep21	COL1A1	P02452	AEGSpGRDGSpGAKGDRGETGP
COL1A1_pep22	COL1A1	P02452	ADGQPGAKGEpGDAGAKGDAGPpGPA
COL1A1_pep23	COL1A1	P02452	ADGQpGAKGEpGDAGAKGDAGPpGPA
COL1A1_pep24	COL1A1	P02452	GPpGESGREGApGAEGSpGRDGSPGAKGDRGETGp
COL1A1_pep25	COL1A1	P02452	GPpGEAGKpGEQGVPGDLG
COL1A1_pep26	COL1A1	P02452	GNSGEpGApGSKGDTGAKGEpGP
COL1A1_pep27	COL1A1	P02452	GNSGEpGApGSKGDTGAKGEpGp
COL1A1_pep28	COL1A1	P02452	GPpGADGQPGAKGEpGDAGAKGDAGPpGPAGPAGPpGPIG
COL1A1_pep29	COL1A1	P02452	DGQpGAKGEpGDAGAKGDAGPPGp
COL1A1_pep3	COL1A1	P02452	GPpGEAGKpGEQGVpGDLG
COL1A1_pep30	COL1A1	P02452	ADGQpGAKGEpGDAGAKGDAGPpGP
COL1A1_pep31	COL1A1	P02452	DGQPGAKGEPGDAGAKGDAGPPGp
COL1A1_pep4	COL1A1	P02452	ADGQPGAKGEpGDAGAKGDAGPpGP
COL1A1_pep5	COL1A1	P02452	GDDGEAGKpGRPGERGpPGp
COL1A1_pep6	COL1A1	P02452	GEpGApGSKGDTGAKGEpGPVG
COL1A1_pep7	COL1A1	P02452	NDGAKGDAGApGApG
COL1A1_pep8	COL1A1	P02452	NDGAKGDAGApGApGSQGApG
COL1A1_pep9	COL1A1	P02452	GDDGEAGKPGRpGERGPpGP
COL1A2_pep1	COL1A2	P08123	GEKGpSGEAGTAGPpGTpGP
COL1A2_pep2	COL1A2	P08123	GPpGPpGRDGEDGP
COL1A2_pep3	COL1A2	P08123	TGEVGAVGpPGFAGEKGPSGEAGTAGPpGTpGPQG
COL1A2_pep4	COL1A2	P08123	RTGEVGAVGPpGFAGEKGPSGEAGTAGPpGTpGP
COL21A1_pep1	COL21A1	Q96P44	GSQGFGYpGEQGpPGpPGPEGP
COL25A1_pep1	COL25A1	Q9BXS0	mPGVPGEPGKpGEQGLMGPLGPPGQKGSIGAPG
COL27A1_pep1	COL27A1	Q8IZC6	VPGPKGSmGHPGMPGGMGTPGEPGPQGpP
COL2A1_pep1	COL2A1	P02458	GPpGpAGSAGARGApGERGETGPPGPAGFAGPPGADGQP
COL3A1_pep1	COL3A1	P02461	GQNGEpGGKGERGApGEKGEGGPpG
COL3A1_pep2	COL3A1	P02461	ERGEAGIpGVpGAKGEDGKDGSpGEpGANG
COL3A1_pep3	COL3A1	P02461	pGKDGppGPAGNTGAPGSpGVSGPKGDAGQPGEKGSPG
COL3A1_pep4	COL3A1	P02461	KGDAGApGApGGKGDAGApGERGPpG
COL3A1_pep5	COL3A1	P02461	DGApGKNGERGGpGGpGP
COL3A1_pep6	COL3A1	P02461	DAGApGApGGKGDAGApGERGPpG
COL3A1_pep7	COL3A1	P02461	SpGERGETGPp
COL4A1_pep1	COL4A1	P02462	GFpGPQGDRGFPG
COL4A1_pep2	COL4A1	P02462	GPPGFTGPpGPpGPPGPPG
COL4A5_pep1	COL4A5	P29400	QGPpGPPGSpGPALEGPKGNPGPQGpPGRPGp
COL5A1_pep1	COL5A1	P20908	pGMPGADGPPGHPGKEGppGEKGGQGpPG
COL8A1_pep1	COL8A1	P27658	GPpGPpGPpGPpA
COL9A1_pep1	COL9A1	P20849	GLpGDPGpASYGRNGRDGERGPpGVAGIPGVPGPPGPpG
FGA_pep1	FGA	P02671	SQLQKVPPEWKALTD
GASK1B_pep1	GASK1B	Q6UWH4	VSQVGRASLQHGQAAE
ITIH4_pep1	ITIH4	H7C0L5	PGPPDVPDHA
PCSK1N_pep1	PCSK1N	Q9UHG2	DHDVGSELPPEGVLGA
TMSB4X_pep1	TMSB4X	P62328	KKTETQEKNPLPSKETIEQEKQAGES
TMSB4X_pep2	TMSB4X	P62328	TETQEKNPLPSKETIEQEKQAGES
TMSB4X_pep3	TMSB4X	P62328	KTETQEKNPLPSKETIEQEKQAGES
