## Supplementary Table 2 for "Integrative analysis of CAKUT multi-omics data"

### Sheet: RGCCA
75661
14542
13974
38367
31346
58061
37297
29733
24625
82476
21597
53738
17950
69605
42317
41644
28146
36050
26007
37785
47381
45389
82197
10831
36591
47178
10006
24932
27400
60027
56126
19388
6600
26652
35267
32328
10285
41972
42658
37018
10885
10360
66903
18459
34027
28285
35853
17972
18792
15510
52048
15626
6043
40976
38936
21342
5513
36447
36478
31696
33972
8321
42758
28083
33930
62040
27115
31212
39995
17334
26740
36332
14718
40891
25167
31862
19765
11187
32675
1323464
43248
40093
13397
59581
20646
12203
30026
7012
64759
26131
65766
28679
31554
30622
5420
22741
18008
14624
9536
23110
6860
12542
17527
12809
3940
24679
14807
46741
34055
23424
59106
52125
26826
13891
55581
28320
6562
17887
62336
44817
30430
77731
23126
11868
20643
5461
17295
24856
8767
53533
38459
18048
14248
12528
14490
30969
33913
4957
10811
6196
7117
18649
4727
42117
36627
21356
10564
34980
21041
22713
45851
15029
6912
54247
12202
28695
49940
40333
15879
13538
16653
37516
3608
14003
12384
49886
48718
29076
26378
10987
20863
4793
17859
60680
23059
14064
66221
28484
25060
17252
16595
33797
24933
22075
23577
17301
16476
1641
33446
54428
29633
20876
42645
20586
10479
13643
14475
28708
11486
24612
27376
38765
39342
18104
32207
4358
16407
13729
19657
26052
14697
11309
30781
13123
44487
38877
42375
37974
49762
50443
36878
33851
40221
5862
5736
32876
29712
42467
24556
29847
83745
10870
22601
17207
17045
10605
22992
24868
62091
39997
26758
24148
18248
17264
35677
32367
50418
12189
19511
7823
16343
62112
23894
31285
20228
17760
28514
19732
15206
16197
23789
10001
36528
25170
42122
22230
38320
2015
21830
36344
19950
35076
21618
18627
28233
27777
21574
23352
37323
9332
41001
4697
60665
42268
23224
21684
25301
45055
34196
5834
14686
18348
18837
3917
35160
1318012
27323
29013
30507
35481

### Sheet: tICA
75935
13123
24262
15626
15245
15397
28472
28681
22456
47142
15651
30122
32172
4793
38235
15976
14059
83293
19802
36882
42467
27331
45699
34490
16627
19221
42185
24932
10307
25729
25338
24856
3917
56311
81429
31062
81877
73051
70401
20420
23126
10618
23991
75001
26070
16805
13891
3608
54887
80482
44817
35226
19357
43980
17647
22741
81050
16299
10169
60812
9946
10856
1318012
19111
18742
60828
31632
13782
21597
45658
38575
17207
34277
66903
73386
58537
41001
12542
30877
29340
64193
4444
43234
29733
30622
18321
25186
15421
24645
10006
17252
52048
66221
17859
29649
55455
21618
39995
10786
46329
18837
30026
37288
80250
40541
30582
25845
18583
48151
45851
13697
51152
55286
10566
16197
14475
55365
40220
18248
19511
4727
49374
11078
23624
5420
59368
33851
29847
56897
14718
37516
21320
19732
31018
50418
21582
29119
1318914
38005
19950
33586
36064
40714
31075
47177
28233
17760
28320
21356
27777
31758
41269
7012
28100
68983
18881
32969
33446
50943
19863
41800
38367
48171
30781
30308
79671
19118
21981
25400
19919
14724
5834
36344
26582
25800
37367
17527
34989
79235
18104
36925
20228
40398
26634
69678
37785
29894
14217
38549
43465
42450
36528
54181
33913
36447
17264
35076
7694
37285
54247
36478
54588
25301
57446
31325
6196
69605
12203
62336
23789
53723
56464
6600
18627
23224
37974
5513
51134
42837
64801
21464
28708
42122
32848
57049
40322
18649
20586
33116
31285
49762
23352
23146
10296
32876
31787
31005
28285
23577
21342
26364
20863
45055
83287
24868
10870
12515
21593
29650
28679
23335
25060
35019
45729
31488
60665
20876
21684
33642
52125
41972
22992
28491
21830
53533
54531
15065
23059
45898
21938
46741
25170
35853
40022
21353
29633
22713
25599
38936
36283
28514
12189
22230
23424
52290
33880
45920
39342
53898
35481
62216
24148
54348
36288
62091
59235
42645
23894
58949
59106

### Sheet: MOFA
21892
29633
29894
10605
41281
47589
14771
37566
22402
24530
14697
45684
60680
21956
21342
45920
59368
40163
27400
40093
23725
14718
40976
30851
16310
22601
16476
15879
42048
36283
33913
37911
28285
28100
18994
18023
47142
6643
32675
33137
69400
31632
35514
19919
17207
28681
4358
10360
10169
1033
49940
15510
20560
12626
20448
33586
40221
37238
17045
16805
57049
38765
4793
19111
15065
31075
22741
23424
17760
36064
30601
5244
73386
43980
10001
54247
30026
27331
43917
68983
54887
40322
13123
77180
19388
34027
30230
29650
36050
28675
7149
25599
33022
31285
35019
83745
36878
53761
29847
20863
38367
10296
35468
18321
57303
12384
54348
15206
20781
11980
69605
19863
9332
23577
51850
31787
22075
76670
38808
36083
18837
20643
8095
14475
54428
26754
26052
18048
23059
1323464
53553
31256
16343
62112
11868
27115
17950
7117
54811
40333
10285
53738
20876
29119
36627
42658
21938
41269
21041
21034
10987
36332
25800
19950
53723
60812
65766
17252
6196
21597
5802
37516
19511
24856
28708
28039
26378
26758
5736
23314
44817
33930
13424
10006
16197
34980
4727
52125
10870
3917
13729
37785
30308
21356
39342
28484
30877
59235
29733
58537
16653
18459
25301
26652
19657
14686
3608
41001
30781
10811
62336
5834
22713
18104
28679
28320
57446
38549
1318012
49374
33116
29076
52048
30969
60828
28233
18248
21830
20228
18649
36447
64759
14624
19732
20586
21618
18627
62216
43234
30622
66221
46741
38936
23224
59106
45851
11393
23110
22992
58949
39995
56464
50418
49762
36528
35853
22230
42645
7823
42467
36478
33851
9536
23789
27685
21574
17571
39997
37323
66903
38320
35076
17264
37974
28514
32367
14064
25170
21684
27777
42268
24868
4957
41972
14003
24556
23352
53533
24148
42122
28695
35481
12189
36344
34196
25060
2015
16595
23894
60665
32876
31862
45055
4697
62091
35160
35677
30507
27323
29013

### Sheet: Common
13123
4793
42467
24856
3917
3608
44817
22741
1318012
21597
17207
66903
41001
29733
30622
10006
17252
52048
66221
21618
39995
18837
30026
45851
16197
14475
18248
19511
4727
33851
29847
14718
37516
19732
50418
19950
28233
17760
28320
21356
27777
38367
30781
5834
36344
18104
20228
37785
36528
33913
36447
17264
35076
54247
36478
25301
6196
69605
62336
23789
18627
23224
37974
28708
42122
18649
20586
31285
49762
23352
32876
28285
23577
21342
20863
45055
24868
10870
28679
25060
60665
20876
21684
52125
41972
22992
21830
53533
23059
46741
25170
35853
29633
22713
38936
28514
12189
22230
23424
39342
35481
24148
62091
42645
23894
59106
