## Supplementary Table 3 for "Integrative analysis of CAKUT multi-omics data"

### Sheet: RGCCA
P50995
Q9Y376;Q9H9S4
P98160
Q99735
Q6P5S2
Q9NQ79
Q9P121
Q92823
Q9HCU0
P29323
P09564
P16112
P80723
Q53GD3
Q9H0U4;Q92928
P08637
Q01459
P21589
Q99574
P68871
P61626
Q6UWW0
P11166
Q8NFZ8
P29279
P50395
Q7Z7D3
Q14520
P08962
P31949
P25325
Q969X1
Q9BYD5
Q14515
P11234
P35247
P14543
Q12907
P07911
Q08554
P12830
P62937;P0DN26;A0A0B4J2A2;A0A075B759;Q9Y536;F5H284;P0DN37
O43490
Q15848
P07602
Q8WVV5;Q7KYR7
P15586
P23634;Q16720;Q01814;P20020
Q9UKY0
Q6YHK3
Q5XPI4
P04080
P09525
P01344
Q9BW30
O00299
P30740
P09467;O00757
P0DML3;P0DML2
Q8WZ75
P55285;Q9Y6N8;Q9ULB4
Q6UXG3
P69905
P07988
P06756
P01859
Q86T13
P68032;P63267;P68133;P62736
Q7Z5L0
Q9UQ72
P01033
Q96RW7
O95633
P08758
Q16787
P08519
Q02487
Q13477

### Sheet: tICA
P05109
O00468
P02749
P05452
P01033
Q6UXB8
P54760
P50895
P01236
Q9BXP8
P01833
P00738
P12109
P02751
P02753
P48745
P04080
P08572
Q96DA0
Q9NQ36
Q12907
O75487
P02750
P35247
P06396
Q9NS71
P03973
P61769
P17900
Q6H9L7
O00187
P29323
P01834
Q8WVV5;Q7KYR7
P24855
Q9UGT4
O15232
P41222
P19801
Q7Z5L0
P00747
P01876
Q8N4F0
P29279
P19652
P08185
Q13477
Q8NFZ8
P15586
Q9UKY0
P08833
P07602
P25311
P06727;Q96CV9
P98160
P02763
P01042
Q6P5S2
P55285;Q9Y6N8;Q9ULB4
P02766
P13727
P00450
P02765
Q9HCU0
P31025;Q5VSP4
P02647
Q14520
P01011
Q8WVN6
Q6UXG3
P01024;O95568
P55287;Q9ULB5;P55289;Q86UP0
P01019
Q8WZ75
P02774
P07911
P01009
Q96RW7

### Sheet: MOFA
Q13361
P05452
Q9H0U4;Q92928
Q14847
Q9H3R2
P48745
Q6P5S2
P55287;Q9ULB5;P55289;Q86UP0
P24158
P29966
Q14767
P16112
Q8N4F0
Q969X1
P22413
Q9UGM3
P13726
O75264
Q8WVN6
Q6W4X9
P18564
P11234
A8K7I4
Q02817
Q8WW52
Q92823
O14818;Q8TAA3
Q16769
Q9HCU0
Q9BX67
Q04609;Q9HBA9
Q8NFZ8
P51654
P08138
Q9NQ36
Q99574
Q15365;Q15366;P57721
P23634;Q16720;Q01814;P20020
P11169;Q8TDB8
Q08345
P47756
P25325
Q7Z7D3
O75487
P01116;P01112;P01111
Q9Y639
P54753
Q14520
P08134;P62745
Q9UKY0
P02792
P35247
P11166
Q16787
P07602
Q9NRV9
Q9NQ79
Q7Z5L0
O15232
P01344
Q8WZ75
Q9BW30
P09467;O00757
P15586
P03973
P54727
Q12866
Q9BYD5
Q6UXG3
Q86T13
P29323
P06756
P08519
P55285;Q9Y6N8;Q9ULB4
P21589
Q96RW7
Q13477
P07911

### Sheet: Common
P35247
P29323
Q7Z5L0
Q13477
Q8NFZ8
P15586
Q9UKY0
P07602
Q6P5S2
P55285;Q9Y6N8;Q9ULB4
Q9HCU0
Q14520
Q6UXG3
Q8WZ75
P07911
Q96RW7
