## Supplementary Table 4 for "Integrative analysis of CAKUT multi-omics data"

### Sheet: RGCCA
hsa-miR-4725-5p
hsa-miR-4312
hsa-miR-4649-3p
hsa-miR-135a-3p
hsa-miR-766-3p
hsa-miR-6870-3p
hsa-miR-6890-3p
hsa-miR-6858-3p
hsa-miR-4728-5p
hsa-miR-6865-3p
hsa-miR-6731-3p
hsa-miR-6851-3p
hsa-miR-6824-3p
hsa-miR-4746-3p
hsa-let-7f-1-3p
hsa-miR-6508-5p
hsa-let-7b-3p
hsa-miR-3610
hsa-miR-6737-3p
hsa-miR-208a-5p
hsa-miR-4496
hsa-miR-127-3p
hsa-miR-3161
hsa-miR-6851-5p
hsa-miR-4417
hsa-miR-4465

### Sheet: tICA
hsa-miR-6749-5p
hsa-miR-4286
hsa-miR-638
hsa-miR-1260a
hsa-miR-30d-5p
hsa-miR-2861
hsa-miR-5787
hsa-miR-5703
hsa-miR-6800-5p
hsa-miR-4455
hsa-miR-630
hsa-miR-6821-5p
hsa-miR-6125
hsa-miR-6869-5p
hsa-miR-4281
hsa-miR-3960
hsa-miR-6087
hsa-miR-8069
hsa-miR-6090
hsa-miR-4516
hsa-miR-574-5p
hsa-miR-4459
hsa-miR-5100
hsa-miR-7977
hsa-miR-6089
hsa-miR-7975

### Sheet: MOFA
hsa-miR-4665-3p
hsa-miR-766-3p
hsa-miR-4725-5p
hsa-miR-1825
hsa-miR-194-5p
hsa-miR-1281
hsa-miR-3194-5p
hsa-miR-6865-3p
hsa-miR-100-5p
hsa-miR-4746-3p
hsa-miR-3162-3p
hsa-miR-6508-5p
hsa-miR-4649-3p
hsa-miR-4651
hsa-miR-203a-3p
hsa-miR-4728-5p
hsa-miR-127-3p
hsa-miR-135a-3p
hsa-miR-4436b-5p
hsa-miR-208a-5p
hsa-miR-4417
hsa-miR-24-3p
hsa-miR-3610
hsa-miR-21-5p
hsa-miR-23a-3p
hsa-miR-4465

### Sheet: CommonToAtLeastTwoMethods
hsa-miR-127-3p
hsa-miR-135a-3p
hsa-miR-208a-5p
hsa-miR-3610
hsa-miR-4417
hsa-miR-4465
hsa-miR-4649-3p
hsa-miR-4725-5p
hsa-miR-4728-5p
hsa-miR-4746-3p
hsa-miR-6508-5p
hsa-miR-6865-3p
hsa-miR-766-3p
